# Gsta4 controls apoptosis of differentiating adult oligodendrocytes during homeostasis and remyelination via the mitochondria-associated Fas/Casp8/Bid-axis

**DOI:** 10.1101/2020.05.26.111856

**Authors:** Karl E Carlström, Keying Zhu, Ewoud Ewing, Inge E Krabbendam, Robert A Harris, Ana Mendanha Falcão, Maja Jagodic, Gonçalo Castelo-Branco, Fredrik Piehl

## Abstract

Arrest of oligodendrocyte (OL) differentiation and remyelination following myelin damage in Multiple Sclerosis (MS) are associated with disease progression but the underlying mechanism are elusive. We show that Glutathione S-transferase 4α (Gsta4) is highly expressed during adult OL differentiation and that its loss prevents differentiation into myelinating OLs. Also, Gsta4 appeared to be a novel target for Clemastine, in clinical trial for MS. Over-expression of Gsta4 reduced the expression of Fas and activity along the mitochondria-associated Casp8/Bid-axis in adult pre-OLs from the corpus callosum, together promoting enhanced pre-OL survival during differentiation. The Gsta4-mediated input on apoptosis during adult OL differentiation was further verified in the LPC and EAE model, where Casp8 were reduced in pre-OLs with high Gsta4 expression in an immune response-independent fashion. Our results place Gsta4 as a key regulator of intrinsic mechanisms beneficial for OL differentiation and remyelination, and as a possible target for future MS therapies.
