## Supplementary Table 1 for "Gsta4 controls apoptosis of differentiating adult oligodendrocytes during homeostasis and remyelination via the mitochondria-associated Fas/Casp8/Bid-axis"

### Sheet: Sheet0
	Supplementary Table 1
Rank	Molecules in Network	Score	Focus Molecules	Top Diseases and Functions
1	ABCB9,ABCC3,ABCC4,ABCG2,ALOX5AP,ATG7,BUB1B,CASP1,CASP4,CDH1,CKAP2L,COL1A1,E2F2,ECT2,EGFR,FAS,H2AFX,HGF,KIF18B,LRRN1,MYCN,NFKBID,NUSAP1,PILRB,PIM1,PRC1,PTGER2,PTGS2,RBL1,RELA,RPL12,S100A10,SEC61A2,TNC,ZNRF1	46	35	Cell Death and Survival, Gastrointestinal Disease, Organismal Injury and Abnormalities
2	ASPSCR1,BICC1,CD200,CLEC7A,COQ8B,FCGRT,GNE,L-dopa,METAP1D,PCYT2,PISD,PLPPR5,PPTC7,RHBDL3,SLC25A14,TMEM199,TMEM41B,ZNF704	16	15	Carbohydrate Metabolism, Lipid Metabolism, Small Molecule Biochemistry
3	ABL1,AIMP2,BOC,CCND2,CHRM4,CHRNA5,CHRNA6,CHRNB2,CHRNB3,DIO3,dopamine,FGF2,FOXD1,GPR22,GRM7,HR,ICOSLG/LOC102723996,IGF1R,IL2RG,KATNA1,KATNB1,KCNN3,MCHR1,MMP2,Nrgn,OLIG2,SHH,SLC16A2,SLCO1C1,SPR,THBS2,TIMP2,USP47,WNT7A,ZIC2	15	19	Inflammatory Disease, Organismal Injury and Abnormalities, Respiratory Disease
4	ARL15,BDNF,CCND1,CGREF1,CREB1,CREM,CSRNP1,EGR2,FLRT3,FOS,GADD45A,ITGBL1,KYAT1,L-dopa,MINDY3,MNS1,MVD,NKAIN2,OCIAD2,RIPOR2,ROBO1,SIRT1,TAGLN2,TGIF1	13	15	Neurological Disease, Skeletal and Muscular Disorders, Organismal Injury and Abnormalities
5	ALPL,APP,CA12,CDC42EP2,CLDN5,CTSC,DLG2,EGR2,EIF4EBP2,GRIA1,GRIA2,GRID2,KCNA6,KCNG1,KNTC1,L-dopa,LAMA2,LMNA,MAT2A,MBP,NPM3,RASIP1,SELENON,SNCA,SUB1	13	15	Cardiovascular Disease, Organismal Injury and Abnormalities, Cell-To-Cell Signaling and Interaction
6	ACSL5,ADCY3,APP,BEND3,CDKN1A,DAPP1,E2F1,EBPL,FCRLA,FHL1,HAUS4,HMG20B,HOXD10,HSPD1,KDM1A,KMT2D,MAGED2,MCM3,MCM4,MYT1,NRP1,PCNA,POLA1,PTGR1,RARA,RBL1,RUVBL1,STXBP2,TRPV2,ZNF761	13	16	Cancer, Organismal Injury and Abnormalities, Tissue Morphology
7	ADAM8,ATG7,B2M,BRCA1,Bst2,CALB2,CCDC80,COLGALT2,COPS4,CORT,DNAJC12,EIF2AK3,F2RL1,GDA,HLA-G,HSPD1,IFIT1,IFNG,IL1RN,IRF1,Mx2,Nrgn,PRKCQ,PSMB9,SEMA6A,SNAPIN,SNCA,TENM1,TLR3,TMEM117,TNF,TOR1A,TPPP3,TXN,VAMP2	13	17	Antimicrobial Response, Inflammatory Response, Neurological Disease
8	ADO,ASCL1,CCND2,CDCA7,DLL1,F2,FGFR2,FOXM1,GAB1,GADD45G,GJB1,GJC2,GSX2,HELB,HES1,ID1,KLHL4,MCM6,NCOR2,NDE1,NEUROD2,NEUROG1,NEUROG2,NPAT,OLIG2,PAX6,PDGFRA,RAB33A,RARB,RHOA,SEL1L,SH2D1B,SOX2,TCF7L2,THBD	13	17	Cellular Development, Nervous System Development and Function, Tissue Development
9	ATN1,BMP1,CA4,CCND1,CDC7,CDCA3,CDK2,CDKN1A,CRKL,E2F6,Fxyd2,HPCAL1,HTT,KAT2A,KCNC3,LTBP2,MCM5,MLH1,NAB2,NDUFA9,NDUFB6,NSG2,NTRK2,OGT,PABPC4,PCTP,PITPNM1,PRKAA1,PRKAB1,PTTG1,RELN,RGS16,SOX11,TAGLN3,ZIC3	11	16	Cell Cycle, Gene Expression, Connective Tissue Development and Function
10	APP,AVP,AVPR1A,B3GNT2,BAX,BCL6,CLOCK,CNR2,DRD2,EMP3,FBXO11,HTT,IGF1,inosine,KL,L-dopa,MAPT,MYO5B,PSMB9,RXRG,SERPING1,SNCA,SRM,SUPT4H1,SYVN1,Tpm2	11	14	Neurological Disease, Skeletal and Muscular Disorders, Behavior
11	APBA1,ASB1,BCL2L1,beta-estradiol,COIL,COL14A1,COL3A1,CSHL1,DCX,DLG4,dopamine,EGFR,ESR1,GART,GRIN2A,GRIN2B,HTR2C,IGF1,IGF2,IGFBP2,IRF7,JUN,KIF1A,MAOA,NOS1,PBX1,PUS7,PXMP4,RHOA,SIRT1,SLC30A3,SNCA,SNED1,STAT3,TPGS1	10	15	Metabolic Disease, Neurological Disease, Organismal Injury and Abnormalities
12	AIF1L,BAG4,BAX,BECN1,BID,BNIP3L,CASP3,CASP7,CASP9,CDKN2A,CHST3,DIABLO,FAS,FASLG,HCAR2,HSPA1A/HSPA1B,HSPB1,KMO,MCL1,melatonin,NTF3,OGG1,OSMR,POU5F1,PPT1,PTGES,PTPRC,quinolinic acid,RCAN1,SEMA7A,SLC25A38,STX4,TGFB1,TNFRSF11B,TRAPPC6A	10	15	Cell Death and Survival, DNA Replication, Recombination, and Repair, Organismal Injury and Abnormalities
13	ATP1A3,CAST,CCND1,CDK2,CDK4,CYCS,DKK1,ELAVL1,ENDOD1,GNA12,HSPA5,HSPA8,KIF20B,KNL1,MAPT,MYBL1,NCEH1,NEFH,NEFL,PKM,PPARGC1A,PPCS,PPP5C,PRRX1,PVALB,RNF170,SOD1,SPC25,STIP1,STMN1,THNSL1,TM7SF2,TP53INP1,TUBA8,VAMP2	10	15	Cellular Assembly and Organization, Nervous System Development and Function, Cell Death and Survival
14	ANXA1,ATF7,ATP7A,C1QL1,CDK5R1,CNR1,CRH,CRTC3,CTH,cyclic GMP,DHPS,DPP3,ENO2,FAS,FOXO1,FOXO3,GABBR1,GRIP1,IL6,IL1RN,LY6E,MED27,OPRM1,OXT,POLR1A,POMC,POU3F2,PRMT3,SBSN,SIRT1,SOCS3,SUMO2,SUMO3,TRIP6,TRPM2	10	15	Molecular Transport, Nervous System Development and Function, Nucleic Acid Metabolism
15	ADAM10,AP3B2,AP3M1,APC,APP,ATOX1,AXIN2,BACE1,beta-estradiol,CCND1,CRBN,CTNNB1,EN1,F2RL3,GAP43,GLIS3,HNRNPC,IFI35,JUN,MAPT,MCM10,MTHFD1L,NAE1,NGFR,PEX5,Plpp1,PSEN1,PTGER4,RTP4,SHH,SLAMF8,WNT3A	10	14	Nervous System Development and Function, Organ Morphology, Organismal Development
16	AIFM1,APBB1,APP,BCL2L2,BCL2L11,BID,BNIP3,CAST,CHCHD4,CKMT1A/CKMT1B,CXCL2,DIABLO,ELK1,Fus,HDAC1,HEY1,IFIH1,IFT57,IGF1R,MME,NEFL,PAX3,PMM2,PPARA,PPIA,PPME1,PSEN2,SRI,SYT4,TOR3A,TPP1,TUBA4A,WDR33,XIAP,Zfp101	9	14	Cell Death and Survival, Neurological Disease, Organismal Injury and Abnormalities
17	ACVR1,BDH1,CNTF,DGCR8,DIO2,EDN3,EGF,EGR1,EGR2,FILIP1L,formaldehyde,FUCA2,GDNF,GLI1,IL6R,ITGB3,LAMA2,LDB2,NCL,NOTCH1,ODF2L,POU3F2,PPT2,PSTPIP2,RGS10,RRAD,SIM1,SLC12A2,SLC16A1,SOX10,SRF,SST,SV2C,TCF7L1,VEGFA	9	14	Cellular Movement, Embryonic Development, Cellular Development
18	ADCY8,ADCY10,adenosine triphosphate,ADORA1,B4GALNT1,Ca2+,CHI3L1,cholesterol,CNR1,cyclic AMP,cyclic GMP,CYP19A1,ENTPD3,ESR1,FASLG,GPR171,HERPUD1,LPAR5,melatonin,NCOA2,NFKB1,nitric oxide,NRAS,OPRM1,P2RY1,PCSK1N,PGR,progesterone,PTGIR,RELB,SLC12A2,SLC13A4,SLC4A5,TRPV4,VAMP2	9	14	Amino Acid Metabolism, Small Molecule Biochemistry, Cell Signaling
19	AKT1,BTBD11,CCL2,CCRL2,CDC25C,CHEK2,DLG4,FRMPD3,FYN,GAPDH,GRIN2A,GRIN2D,GSK3B,GUCY1A2,GUCY1B1,HSPB8,ICAM1,IFIT3,IL15,IRF1,LRP1,MID1,NTRK2,PCBP1,PDPK1,PDPN,phosphatidylinositol-3,4,5-triphosphate,PLP1,PPP3CA,PRKCZ,RAC1,SLC9A3R1,STAT1,STAT2,VEGFA	7	12	Metabolic Disease, Cell-To-Cell Signaling and Interaction, Nervous System Development and Function
20	acetylcholine,ACHE,adenosine,CAB39L,CHAT,ETV1,FUS,HMGCS2,HSP90AB1,HSPB1,Htr5b,HTT,Klrk1,MTOR,NEFH,NEUROD1,NOVA1,NR4A1,NTRK1,PLK4,POU4F1,PRKACB,PTBP2,RMDN3,SETDB1,SLC11A1,SNCG,SP3,THRB,TMEM39A,TRAF6,TSPO,VAPB,YIF1A,ZNF106	7	12	Cell Morphology, Nervous System Development and Function, Tissue Morphology
21	A2M,ADAMTS1,ARNTL,CREB3,CRY1,CRY2,DBH,DDIT4,FOS,FOXO1,GAD1,GHRL,GRIK3,HSPA5,Ins1,INSIG2,KLF15,LEPR,LIF,MAG,MBTPS2,MPPED2,NPY,NSDHL,OXT,PAX2,PER1,PHLDA1,progesterone,PTF1A,S100A6,S100A9,SSTR2,TSC2,VGF	7	12	Lipid Metabolism, Molecular Transport, Small Molecule Biochemistry
22	ADCYAP1,ARHGAP1,BDNF,CAMK4,CORT,CSHL1,CTCF,CYP19A1,DGKQ,DISC1,EFHC1,GAB1,GHRH,GHRL,GRB2,IGF1R,KLC1,LIMK1,MAG,MED28,MME,NEUROD1,NTF3,NTRK3,PAFAH1B1,PAFAH1B3,PCDHGA7,PCDHGA10,RAD21,RHOA,SERPINF1,SH2B2,SHC1,SST,SSTR1	6	11	Cell Morphology, Nervous System Development and Function, Tissue Morphology
23	FLNA,RFLNB	1	1	Cardiovascular Disease, Cell Cycle, Cell Morphology
24	BBS4,RFX3	1	1	Cell Morphology, Cellular Assembly and Organization, Cellular Function and Maintenance
25	MOB3B,STK4	1	1	Cardiovascular Disease, Cell Death and Survival, Congenital Heart Anomaly
